# Leukemia Risk Factor ARID5B Coordinates HDAC-Mediated Transcriptional Repression

**DOI:** 10.1101/2025.10.17.683040

**Authors:** Ana P. Kutschat, Fabian Frommelt, Brianda L. Santini, Sophie Müller, Paul Batty, Gerlinde Karbon, Giulio Superti-Furga, Davide Seruggia

## Abstract

Multiple genetic association studies linked variants at *ARID5B* with predisposition to B-cell derived acute lymphoblastic leukemia (B-ALL) in children. Still, the molecular function of ARID5B remains largely uncharacterized. Here, we employ a combination of proteomics, genomics and transcriptomics to describe the molecular mechanisms of ARID5B. We identify that ARID5B interacts with MIER1, C16ORF87, HDAC1 and HDAC2 forming a chromatin repressor complex. By CUT&RUN, we mapped ARID5B binding in active regions of the genome, tethering HDAC1 and HDAC2 to distal regulatory elements and promoters. Genes actively repressed by the ARID5B repressor complex are involved in B cell proliferation and B cell-specific signaling. Together, we describe how ARID5B assembles into a repressor complex and regulates B cell-specific processes. Understanding its molecular mechanism will help elucidating how non-coding germline variants at ARID5B predispose to B-ALL.
