## Supplementary material for "Leukemia Risk Factor ARID5B Coordinates HDAC-Mediated Transcriptional Repression": Table S3

### Sheet: Top predicted complex models
Table S3. Summary of top AlphaFold3-predicted protein complex models
Gene_Names	UniprotKB	ipTM	pTM	Ranking_Score	Fraction_Disordered	Has_Clash	Seed	Sample
HDAC2_C16ORF87	Q92769_Q6PH81	0.31	0.63	0.556419	0.37	0	5	3
ARID5B_C16ORF87	Q14865_Q6PH81	0.27	0.31	0.634795	0.71	0	3	1
ARID5B_HDAC2_MIER1	Q14865_Q92769_Q8N108	0.62	0.49	0.882379	0.57	0	1	0
HDAC1_MIER1	Q13547_Q8N108	0.75	0.58	0.966572	0.49	0	2	3
ARID5B_HDAC2_C16ORF87	Q14865_Q92769_Q6PH81	0.65	0.48	0.879716	0.53	0	5	0
ARID5B_MIER1	Q14865_Q8N108	0.43	0.36	0.725725	0.62	0	5	1
ARID5B_HDAC1_MIER1	Q14865_Q13547_Q8N108	0.62	0.49	0.883196	0.58	0	5	3
HDAC1_MIER1_C16ORF87	Q13547_Q8N108_Q6PH81	0.67	0.58	0.917634	0.53	0	1	4
ARID5B_MIER1_C16ORF87	Q14865_Q8N108_Q6PH81	0.45	0.37	0.79558	0.72	0	2	2
HDAC2_MIER1	Q92769_Q8N108	0.75	0.59	0.95724	0.48	0	2	3
ARID5B_HDAC2	Q14865_Q92769	0.72	0.47	0.952154	0.57	0	4	1
ARID5B_HDAC1_C16ORF87	Q14865_Q13547_Q6PH81	0.64	0.48	0.874245	0.54	0	4	3
ARID5B_HDAC2_MIER1_C16ORF87	Q14865_Q92769_Q8N108_Q6PH81	0.6	0.49	0.88493	0.61	0	4	0
MIER1_C16ORF87	Q8N108_Q6PH81	0.33	0.29	0.703683	0.77	0	2	4
ARID5B_HDAC1	Q14865_Q13547	0.73	0.46	0.951414	0.55	0	2	3
ARID5B_HDAC1_MIER1_C16ORF87	Q14865_Q13547_Q8N108_Q6PH81	0.61	0.49	0.885127	0.6	0	3	2
HDAC2_MIER1_C16ORF87	Q92769_Q8N108_Q6PH81	0.68	0.58	0.925647	0.52	0	2	1
HDAC1_C16ORF87	Q13547_Q6PH81	0.33	0.64	0.572805	0.36	0	5	4
