## Supplementary material for "Leukemia Risk Factor ARID5B Coordinates HDAC-Mediated Transcriptional Repression": Table S2

### Sheet: Table_S2
Table S2. Reported PPIs between subunits of ARDI5B repressor complex.
Bait_GeneName	Bait_UniProtKB	Prey_GeneName	Prey_UniProtKB	Resource	PubMedID	Notes
ARID5B	Q14865	HDAC1	Q13547	BioGRID	Pubmed:33961781	Huttlin EL (2021)
ARID5B	Q14865	MIER1	Q8N108	BioGRID	Pubmed:33961781	Huttlin EL (2021)
ARID5B	Q14865	C16ORF87	Q6PH81	BioGRID	Pubmed:33961781	Huttlin EL (2021)
C16ORF87	Q6PH81	MIER1	Q8N108	BioGRID	Pubmed:33961781	Huttlin EL (2021)
C16ORF87	Q6PH81	HDAC1	Q13547	BioGRID	Pubmed:33961781	Huttlin EL (2021)
C16ORF87	Q6PH81	HDAC2	Q92769	BioGRID	Pubmed:33961781	Huttlin EL (2021)
C16ORF87	Q6PH81	ARID5B	Q14865	BioGRID	Pubmed:33961781	Huttlin EL (2021)
C16ORF87	Q6PH81	HDAC1	Q13547	IntAct	Pubmed:23752268	Joshi P (2013)
HDAC1	Q13547	HDAC2	Q92769	BioGRID	Pubmed:9885572	Xue Y (1998)
HDAC1	Q13547	HDAC2	Q92769	BioGRID	Pubmed:9790534	Zhang Y (1998)
HDAC1	Q13547	HDAC2	Q92769	BioGRID	Pubmed:9520398	Hassig CA (1998)
HDAC1	Q13547	HDAC2	Q92769	BioGRID	Pubmed:9150135	Zhang Y (1997)
HDAC1	Q13547	MIER1	Q8N108	BioGRID	Pubmed:35271311	Cho NH (2022)
HDAC1	Q13547	C16ORF87	Q6PH81	BioGRID	Pubmed:35271311	Cho NH (2022)
HDAC1	Q13547	ARID5B	Q14865	BioGRID	Pubmed:35271311	Cho NH (2022)
HDAC1	Q13547	HDAC2	Q92769	BioGRID	Pubmed:35271311	Cho NH (2022)
HDAC1	Q13547	MIER1	Q8N108	BioGRID	Pubmed:33961781	Huttlin EL (2021)
HDAC1	Q13547	C16ORF87	Q6PH81	BioGRID	Pubmed:33961781	Huttlin EL (2021)
HDAC1	Q13547	ARID5B	Q14865	BioGRID	Pubmed:33961781	Huttlin EL (2021)
HDAC1	Q13547	HDAC2	Q92769	BioGRID	Pubmed:33961781	Huttlin EL (2021)
HDAC1	Q13547	HDAC2	Q92769	BioGRID	Pubmed:26949739	Li J (2015)
HDAC1	Q13547	MIER1	Q8N108	BioGRID	Pubmed:26496610	Hein MY (2015)
HDAC1	Q13547	ARID5B	Q14865	BioGRID	Pubmed:26496610	Hein MY (2015)
HDAC1	Q13547	HDAC2	Q92769	BioGRID	Pubmed:26496610	Hein MY (2015)
HDAC1	Q13547	HDAC2	Q92769	BioGRID	Pubmed:24981860	Marcon E (2014)
HDAC1	Q13547	MIER1	Q8N108	BioGRID	Pubmed:23752268	Joshi P (2013)
HDAC1	Q13547	C16ORF87	Q6PH81	BioGRID	Pubmed:23752268	Joshi P (2013)
HDAC1	Q13547	ARID5B	Q14865	BioGRID	Pubmed:23752268	Joshi P (2013)
HDAC1	Q13547	HDAC2	Q92769	BioGRID	Pubmed:23752268	Joshi P (2013)
HDAC1	Q13547	HDAC2	Q92769	BioGRID	Pubmed:22416134	Martinez FP (2012)
HDAC1	Q13547	HDAC2	Q92769	BioGRID	Pubmed:21670149	Cui S (2011)
HDAC1	Q13547	MIER1	Q8N108	BioGRID	Pubmed:21258344	Bantscheff M (2011)
HDAC1	Q13547	HDAC2	Q92769	BioGRID	Pubmed:21258344	Bantscheff M (2011)
HDAC1	Q13547	HDAC2	Q92769	BioGRID	Pubmed:19182791	Oh YM (2009)
HDAC1	Q13547	HDAC2	Q92769	BioGRID	Pubmed:19041848	Noh EJ (2009)
HDAC1	Q13547	HDAC2	Q92769	BioGRID	Pubmed:18059533	Sekhavat A (2007)
HDAC1	Q13547	HDAC2	Q92769	BioGRID	Pubmed:17894944	Schnur N (2007)
HDAC1	Q13547	HDAC2	Q92769	BioGRID	Pubmed:15987735	He S (2005)
HDAC1	Q13547	HDAC2	Q92769	BioGRID	Pubmed:15297431	Park JH (2004)
HDAC1	Q13547	HDAC2	Q92769	BioGRID	Pubmed:12920132	Yao YL (2003)
HDAC1	Q13547	MIER1	Q8N108	IntAct	Pubmed:12482978	Ding Z (2003)
HDAC1	Q13547	HDAC2	Q92769	BioGRID	Pubmed:11919195	Galasinski SC (2002)
HDAC1	Q13547	HDAC2	Q92769	BioGRID	Pubmed:11804585	Fischle W (2002)
HDAC1	Q13547	HDAC2	Q92769	BioGRID	Pubmed:11739383	Fischer DD (2002)
HDAC1	Q13547	HDAC2	Q92769	BioGRID	Pubmed:11564889	Ashburner BP (2001)
HDAC1	Q13547	HDAC2	Q92769	BioGRID	Pubmed:11466315	Fischle W (2001)
HDAC1	Q13547	HDAC2	Q92769	BioGRID	Pubmed:11102443	Humphrey GW (2001)
HDAC1	Q13547	HDAC2	Q92769	BioGRID	Pubmed:10581039	van der Vlag J (1999)
HDAC1	Q13547	HDAC2	Q92769	IntAct	Pubmed: 17956988	Lahm A (2007)
HDAC2	Q92769	HDAC1	Q13547	BioGRID	Pubmed:9804427	Tong JK (1998)
HDAC2	Q92769	HDAC1	Q13547	BioGRID	Pubmed:9520398	Hassig CA (1998)
HDAC2	Q92769	MIER1	Q8N108	BioGRID	Pubmed:35271311	Cho NH (2022)
HDAC2	Q92769	C16ORF87	Q6PH81	BioGRID	Pubmed:35271311	Cho NH (2022)
HDAC2	Q92769	ARID5B	Q14865	BioGRID	Pubmed:35271311	Cho NH (2022)
HDAC2	Q92769	HDAC1	Q13547	BioGRID	Pubmed:35271311	Cho NH (2022)
HDAC2	Q92769	MIER1	Q8N108	BioGRID	Pubmed:33961781	Huttlin EL (2021)
HDAC2	Q92769	C16ORF87	Q6PH81	BioGRID	Pubmed:33961781	Huttlin EL (2021)
HDAC2	Q92769	MIER1	Q8N108	BioGRID	Pubmed:30737378	Tang W (2019)
HDAC2	Q92769	HDAC1	Q13547	BioGRID	Pubmed:30737378	Tang W (2019)
HDAC2	Q92769	MIER1	Q8N108	BioGRID	Pubmed:23752268	Joshi P (2013)
HDAC2	Q92769	C16ORF87	Q6PH81	BioGRID	Pubmed:23752268	Joshi P (2013)
HDAC2	Q92769	ARID5B	Q14865	BioGRID	Pubmed:23752268	Joshi P (2013)
HDAC2	Q92769	HDAC1	Q13547	BioGRID	Pubmed:23752268	Joshi P (2013)
HDAC2	Q92769	HDAC1	Q13547	BioGRID	Pubmed:22416134	Martinez FP (2012)
HDAC2	Q92769	MIER1	Q8N108	BioGRID	Pubmed:21258344	Bantscheff M (2011)
HDAC2	Q92769	HDAC1	Q13547	BioGRID	Pubmed:21258344	Bantscheff M (2011)
HDAC2	Q92769	HDAC1	Q13547	BioGRID	Pubmed:20388487	Adenuga D (2010)
HDAC2	Q92769	HDAC1	Q13547	BioGRID	Pubmed:19041848	Noh EJ (2009)
HDAC2	Q92769	HDAC1	Q13547	BioGRID	Pubmed:17894944	Schnur N (2007)
HDAC2	Q92769	HDAC1	Q13547	BioGRID	Pubmed:15297431	Park JH (2004)
HDAC2	Q92769	HDAC1	Q13547	BioGRID	Pubmed:12493763	Hakimi MA (2003)
HDAC2	Q92769	HDAC1	Q13547	BioGRID	Pubmed:11919195	Galasinski SC (2002)
HDAC2	Q92769	HDAC1	Q13547	BioGRID	Pubmed:11777905	Johnson CA (2002)
HDAC2	Q92769	HDAC1	Q13547	BioGRID	Pubmed:11739383	Fischer DD (2002)
HDAC2	Q92769	HDAC1	Q13547	BioGRID	Pubmed:10581039	van der Vlag J (1999)
MIER1	Q8N108	HDAC2	Q92769	BioGRID	Pubmed:33961781	Huttlin EL (2021)
MIER1	Q8N108	ARID5B	Q14865	BioGRID	Pubmed:33961781	Huttlin EL (2021)
MIER1	Q8N108	HDAC2	Q92769	IntAct	Pubmed:18451879	Wang L (2008)
MIER1	Q8N108	HDAC1	Q13547	IntAct	Pubmed:18451879	Wang L (2008)
MIER1	Q8N108	HDAC1	Q13547	BioGRID	Pubmed:12482978	Ding Z (2003)
